# Structural basis for color tuning and passive ion conductance in red-shifted pump-fold channelrhodopsin ChR024

**DOI:** 10.1101/2025.09.16.675330

**Authors:** Yuka Takeno, Seiya Tajima, Suhyang Kim, Masaki Tsujimura, Yuma Ito, Masahiro Sugiura, Yo Yamashita, Koichiro E. Kishi, Masahiro Fukuda, Seiwa Nakamura, Masaya Watanabe, Hisako Ikeda, Kota Katayama, Yuji Furutani, Hideki Kandori, Hiroshi Ishikita, Keiichi Inoue, Hideaki E. Kato

## Abstract

ChR024 is a cation-conducting channelrhodopsin with a red-shifted absorption spectrum, recently discovered from a previously unidentified clade through machine-learning–guided gene mining. Due to its unique position in the phylogenetic tree and distinctive spectral properties, it serves as an important model for elucidating rhodopsin evolution and for engineering optogenetic tools with enhanced performance, but its structure and function remain poorly understood. Here, we present cryo-electron microscopy structures of ChR024 in detergent micelles and lipid nanodiscs at resolutions of 3.22 and 2.45 Å, respectively. The structures reveal an architecture strikingly similar to that of ion-pumping rhodopsins, even more so than other pump-like channelrhodopsins such as ChRmine. Structural, theoretical, and spectroscopic analyses uncover a unique color-tuning mechanism, in which charged residues close and distant from the retinal chromophore cooperatively modulate the pKa of the Schiff base counterion and thereby determine the absorption maximum wavelength. Finally, comparative structural analysis of channel- and pump-type rhodopsins, combined with electrophysiology, provides insights into the molecular boundary between these two functional classes and demonstrates the conversion of an outward proton pump into a light-gated channel. Together, these findings illuminate diverse mechanisms of color tuning and functional specification within the rhodopsin family, paving the way for the rational engineering of next-generation optogenetic tools.
