## Supplementary Data 1 for "Structural basis for color tuning and passive ion conductance in red-shifted pump-fold channelrhodopsin ChR024"

### Sheet: Protonation probability (pH7.0)
		Protonation probability
ARG	86	1
ARG	102	0.999936
ARG	177	1
ARG	212	1
ASP	89	0
ASP	116	0.999991
ASP	135	1
ASP	192	0.000381818
ASP	213	0.0527364
ASP	219	0
ASP	231	9.09091e-06
ASP	236	0.00113636
ASP	251	0.1125
CYS	73	1
CYS	79	1
CYS	134	1
CYS	162	1
CYS	224	1
GLU	28	0.000263636
GLU	43	1
GLU	61	0.0648818
GLU	87	0.0231636
GLU	105	0.999991
GLU	124	9.09091e-06
GLU	151	0
GLU	181	0.00874545
GLU	223	0
GLU	250	0.000418182
LYS	59	0.999991
LYS	60	1
LYS	125	0.999591
LYS	149	0.999273
LYS	154	1
LYS	178	0.999991
LYS	188	0.999991
LYS	189	0.999482
TYR	66	1
TYR	78	0.999991
TYR	80	1
TYR	90	0.999582
TYR	93	0.997445
TYR	103	1
TYR	191	1
TYR	197	1
TYR	205	1
TYR	240	1
HId	44	1	Ne atom
HId	94	0.933864	Ne atom
HId	96	0.811354	Ne atom
HId	216	0.926864	Ne atom
HId	227	0.9875	Ne atom
HId	246	0.968391	Ne atom
HId	247	0.946809	Ne atom
HIe	44	0.998864	Nd atom
HIe	94	0.0877091	Nd atom
HIe	96	0.435782	Nd atom
HIe	216	0.782045	Nd atom
HIe	227	0.0125909	Nd atom
HIe	246	0.998645	Nd atom
HIe	247	0.0601636	Nd atom

### Sheet: Contribution to wavelength
		Contribution to maximum absorption wavelength (nm)
SER	26	-0.0153142
THR	27	0.00105612
GLU	28	0.329333
LEU	29	0.00528058
ASN	30	-0.0137299
ASN	31	-0.0047526
ILE	32	-0.00264032
GLY	33	0
ASN	34	-0.0559797
ILE	35	-0.0105614
ALA	36	0
LEU	37	-0.0332697
TRP	38	-0.0792196
VAL	39	-0.0248199
GLY	40	0
VAL	41	-0.0966507
LEU	42	-0.0475293
GLU	43	-0.264674
HSP	44	18.7344
ALA	45	-0.0528108
PHE	46	-0.0158423
SER	47	0.374694
THR	48	-0.544918
LEU	49	-0.0116176
GLY	50	0
PHE	51	0.194793
ILE	52	-0.00633681
ILE	53	-0.00316839
LEU	54	0.00580863
GLY	55	0
GLN	56	0.0121452
ASN	57	-0.00211226
ALA	58	0.0026403
LYS	59	0.0696963
LYS	60	0.0543856
GLU	61	-0.0781632
THR	62	-0.00528067
ALA	63	-0.00739296
ILE	64	-0.0132018
PHE	65	0.00633668
TYR	66	-0.0401354
ASN	67	-0.0295729
ILE	68	0.0237619
ASN	69	0.46856
ILE	70	-0.0765786
LEU	71	-0.0348541
ILE	72	0.262862
CYS	73	-0.107744
ALA	74	-0.106159
ILE	75	0.0158415
SER	76	-4.48263
THR	77	-0.836538
TYR	78	-0.0295729
CYS	79	0.469087
TYR	80	1.96177
LEU	81	-0.0380228
LEU	82	0.000528062
MET	83	0.192682
ALA	84	0.0132013
THR	85	0.0369621
ARG	86	0.0596652
GLU	87	-0.0459449
GLY	88	0
ASP	89	-0.0406635
TYR	90	0.0564974
VAL	91	0.0137293
THR	92	-0.133101
TYR	93	-0.00369646
HSP	94	-0.0337978
GLY	95	0
HSP	96	-0.0845016
LEU	97	0.0200657
GLN	98	1.02694
PHE	99	0.0227058
TRP	100	-0.0285167
PRO	101	0
ARG	102	1.67253
TYR	103	2.34926
PHE	104	-0.106687
GLU	105	-0.44601
PHE	106	1.0964
THR	107	0.531296
VAL	108	-0.151063
GLY	109	0
THR	110	5.01625
PRO	111	0
LEU	112	0.00950497
LEU	113	0.857424
LEU	114	-0.102989
LEU	115	-0.0137299
ASP	116	0.113512
LEU	117	0.027458
GLY	118	0
LEU	119	0.00475252
VAL	120	0.00739278
ALA	121	0.00422447
ASN	122	-0.00158419
ALA	123	0.00422447
GLU	124	-0.0380228
LYS	125	0.043298
SER	126	-0.00739296
GLN	127	-0.0290448
ILE	128	-0.00158419
PHE	129	-0.00633681
PHE	130	0.00844888
ILE	131	0.0126732
VAL	132	-0.0232356
VAL	133	0.00686473
CYS	134	0.0253459
ASP	135	-1.93246
VAL	136	0.109817
PHE	137	0.107178
MET	138	0.333553
MET	139	5.85656
TRP	140	0.314035
SER	141	-2.30468
GLY	142	0
TRP	143	0.279745
SER	144	-0.85719
ALA	145	-0.334975
ALA	146	-0.201258
ILE	147	0.0485779
ALA	148	-0.0380228
LYS	149	-0.164271
THR	150	0.0855341
GLU	151	0.934295
SER	152	-0.0100333
VAL	153	0.0242899
LYS	154	-2.88889
TRP	155	0.212735
VAL	156	0.0834224
MET	157	0.0311541
PHE	158	1.23896
GLY	159	0
VAL	160	0.176322
SER	161	12.0777
CYS	162	0.404228
LEU	163	0.183183
PHE	164	-0.420098
PHE	165	-0.354535
ALA	166	0.062305
PRO	167	0
ILE	168	0.043826
ILE	169	-0.0232356
SER	170	-0.0237637
THR	171	0.0179536
LEU	172	0.0369621
LEU	173	-0.00580874
GLY	174	0
THR	175	0.010033
LEU	176	0.0105611
ARG	177	0.48385
LYS	178	0.0248179
ASN	179	0.0211218
VAL	180	0.00475252
GLU	181	-0.0417198
SER	182	0.000528062
SER	183	0.0116171
PRO	184	0
ILE	185	-0.00105613
ALA	186	-0.00105613
VAL	187	-0.00158419
LYS	188	0.0681124
LYS	189	0.0691683
LEU	190	-0.00105613
TYR	191	-0.0586205
ASP	192	-0.236135
PHE	193	-0.0295729
LEU	194	-0.0195389
SER	195	0.0401301
LEU	196	-0.0522826
TYR	197	1.33676
THR	198	-0.62322
VAL	199	-0.173254
VAL	200	-0.11197
ILE	201	0.22065
TRP	202	-9.17947
SER	203	0.488067
GLY	204	0
TYR	205	-3.58908
PRO	206	0
ILE	207	0.257058
ILE	208	0.173683
TRP	209	1.22265
LEU	210	0.317728
LEU	211	0.0633609
ARG	212	-3.34554
ASP	213	10.4828
GLY	214	0
PHE	215	0.200598
HSP	216	-0.660262
LEU	217	0.00792083
ILE	218	-0.020067
ASP	219	0.225927
LEU	220	0.0184816
ASN	221	-0.00264032
THR	222	-0.0670713
GLU	223	4.97158
CYS	224	-0.0433042
VAL	225	-0.0369666
MET	226	0.025874
HSP	227	-3.44966
THR	228	-0.438077
ILE	229	-0.138384
ILE	230	-0.142082
ASP	231	-41.4443
MET	232	-0.0628459
PHE	233	-0.109328
ALA	234	1.72977
ASP	236	-13.4391
VAL	237	-0.0697122
PHE	238	-0.057036
GLY	239	0
TYR	240	0
ILE	241	-0.0100333
LEU	242	0.029042
ILE	243	-0.0047526
SER	244	0.072336
ASN	245	0.0881737
HSP	246	0.147294
HSP	247	-0.0132018
VAL	248	0.00158418
PHE	249	0.00422447
GLU	250	-0.115668
ASP	251	-0.063374

### Sheet: Contribution to pKa(E105)
		Contribution to pKa(E105)
SER	26	-0.0102
THR	27	0.0001
GLU	28	0.1749
LEU	29	-0.0073
ASN	30	0.0468
ASN	31	0.004
ILE	32	0.002
GLY	33	0
ASN	34	0.0404
ILE	35	0.0082
ALA	36	-0.0051
LEU	37	0.0151
TRP	38	0.0637
VAL	39	0.0124
GLY	40	0
VAL	41	0.0451
LEU	42	0.0197
GLU	43	0.0816
HSP	44	-5.6317
ALA	45	0.0158
PHE	46	0.0039
SER	47	-0.1707
THR	48	0.1708
LEU	49	0.003
GLY	50	0
PHE	51	-0.0302
ILE	52	0.0017
ILE	53	0.0007
LEU	54	-0.0023
GLY	55	0
GLN	56	-0.0045
ASN	57	0.0002
ALA	58	-0.0011
LYS	59	-0.0075
LYS	60	-0.0066
GLU	61	0.0119
THR	62	-0.0002
ALA	63	0.0021
ILE	64	0.0029
PHE	65	-0.0002
TYR	66	0.0127
ASN	67	0.0043
ILE	68	0.0003
ASN	69	-0.0836
ILE	70	0.0194
LEU	71	0.0112
ILE	72	0.0041
CYS	73	-0.0266
ALA	74	0.0375
ILE	75	-0.0075
SER	76	1.1902
THR	77	0.3807
TYR	78	0.0248
CYS	79	-0.693
TYR	80	-0.2794
LEU	81	0.0322
LEU	82	-0.0138
MET	83	-0.1747
ALA	84	-0.0025
THR	85	-0.014
ARG	86	-0.233
GLU	87	0.061
GLY	88	0
ASP	89	0.433
TYR	90	-0.0109
VAL	91	0.0054
THR	92	-0.0241
TYR	93	-0.0014
HSP	94	-0.0101
GLY	95	0
HSP	96	-0.0213
LEU	97	0.0033
GLN	98	0.2721
PHE	99	-0.0076
TRP	100	0.1046
PRO	101	0.0066
ARG	102	-4.6112
TYR	103	0.0949
PHE	104	0.0471
PHE	106	0.0478
THR	107	-0.1914
VAL	108	0.0168
GLY	109	0
THR	110	-0.2537
PRO	111	0.0569
LEU	112	-0.0215
LEU	113	-0.023
LEU	114	0.0057
LEU	115	0.0022
ASP	116	-0.0058
LEU	117	-0.0037
GLY	118	0
LEU	119	-0.0013
VAL	120	-0.0037
ALA	121	-0.0015
ASN	122	0.0012
ALA	123	-0.0025
GLU	124	0.01
LYS	125	-0.0192
SER	126	0.0028
GLN	127	0.0125
ILE	128	0.0013
PHE	129	0.0023
PHE	130	0.0031
ILE	131	-0.001
VAL	132	0.0071
VAL	133	0.0052
CYS	134	-0.0129
ASP	135	0.1132
VAL	136	0.0142
PHE	137	0.0097
MET	138	-0.0393
MET	139	-0.0073
TRP	140	-0.0043
SER	141	-0.0521
GLY	142	0
TRP	143	-0.0167
SER	144	0.0097
ALA	145	-0.0045
ALA	146	-0.0193
ILE	147	0.0007
ALA	148	-0.0004
LYS	149	-0.0268
THR	150	0.005
GLU	151	0.0482
SER	152	0.0005
VAL	153	0.0003
LYS	154	-0.1197
TRP	155	0.0062
VAL	156	0.001
MET	157	-0.0009
PHE	158	-0.0003
GLY	159	0
VAL	160	0.001
SER	161	0.0235
CYS	162	0.0014
LEU	163	0.0027
PHE	164	-0.0061
PHE	165	0.0182
ALA	166	0.0035
PRO	167	0.0019
ILE	168	-0.0099
ILE	169	0.0034
SER	170	-0.0014
THR	171	-0.0233
LEU	172	-0.0057
LEU	173	0.0027
GLY	174	0
THR	175	-0.0047
LEU	176	-0.0033
ARG	177	-0.0792
LYS	178	-0.009
ASN	179	-0.0072
VAL	180	-0.0012
GLU	181	0.0072
SER	182	-0.0001
SER	183	-0.004
PRO	184	0.0003
ILE	185	0.0003
ALA	186	0.0003
VAL	187	0.0006
LYS	188	-0.0114
LYS	189	-0.0141
LEU	190	-0.0006
TYR	191	0.0172
ASP	192	0.0433
PHE	193	-0.0008
LEU	194	-0.0012
SER	195	-0.0139
LEU	196	0.0054
TYR	197	-0.1109
THR	198	0.0771
VAL	199	0.0114
VAL	200	0.0057
ILE	201	-0.0162
TRP	202	0.0932
SER	203	-0.0264
GLY	204	0
TYR	205	-0.5638
PRO	206	0.0366
ILE	207	0.0081
ILE	208	-0.0199
TRP	209	-0.026
LEU	210	0.0088
LEU	211	-0.0004
ARG	212	-0.9128
ASP	213	0.9546
GLY	214	0
PHE	215	0.0041
HSP	216	-0.0697
LEU	217	0.0005
ILE	218	-0.0061
ASP	219	0.1187
LEU	220	0.0045
ASN	221	0.0768
THR	222	-0.0301
GLU	223	1.8498
CYS	224	0.0666
VAL	225	0.0265
MET	226	0.0172
HSP	227	0.6132
THR	228	0.2982
ILE	229	0.0313
ILE	230	0.0062
ASP	231	6.8001
MET	232	0.0025
PHE	233	0.0147
ALA	234	-0.0562
LYS	235	-3.2978
ASP	236	2.5072
VAL	237	0.0069
PHE	238	-0.0094
GLY	239	0
TYR	240	0.0037
ILE	241	0.0008
LEU	242	-0.0083
ILE	243	0.0002
SER	244	-0.015
ASN	245	-0.0205
HSP	246	-0.0377
HSP	247	0.0042
VAL	248	-0.0005
PHE	249	-0.0027
GLU	250	0.025
ASP	251	0.0066
RET		-2.4121

### Sheet: Contribution to pKa(D231)
		Contribution to pKa(D231)
SER	26	-0.01
THR	27	0
GLU	28	0.1585
LEU	29	-0.0056
ASN	30	0.0489
ASN	31	0.0038
ILE	32	0.0021
GLY	33	0
ASN	34	0.0354
ILE	35	0.008
ALA	36	-0.0073
LEU	37	0.0219
TRP	38	0.0587
VAL	39	0.0114
GLY	40	0
VAL	41	0.0474
LEU	42	0.0219
GLU	43	0.299
HSP	44	-9.5349
ALA	45	0.0178
PHE	46	0.0027
SER	47	-0.2054
THR	48	0.178
LEU	49	0.0032
GLY	50	0
PHE	51	-0.0365
ILE	52	0.0013
ILE	53	0.0008
LEU	54	-0.0026
GLY	55	0
GLN	56	-0.0047
ASN	57	-0.0003
ALA	58	-0.001
LYS	59	-0.0088
LYS	60	-0.0055
GLU	61	0.0123
THR	62	-0.0011
ALA	63	0.0024
ILE	64	0.0028
PHE	65	-0.0015
TYR	66	0.0154
ASN	67	0.0059
ILE	68	-0.0011
ASN	69	-0.0763
ILE	70	0.0184
LEU	71	0.0088
ILE	72	-0.0168
CYS	73	-0.0466
ALA	74	0.0277
ILE	75	0.0016
SER	76	0.4978
THR	77	0.3427
TYR	78	0.016
CYS	79	-0.2529
TYR	80	-1.1994
LEU	81	0.0257
LEU	82	-0.004
MET	83	-0.076
ALA	84	-0.0042
THR	85	-0.0117
ARG	86	-0.1883
GLU	87	0.0423
GLY	88	0
ASP	89	0.335
TYR	90	-0.0065
VAL	91	0.0045
THR	92	-0.0202
TYR	93	-0.0011
HSP	94	-0.009
GLY	95	0
HSP	96	-0.0198
LEU	97	0.0013
GLN	98	0.249
PHE	99	-0.0092
TRP	100	0.0644
PRO	101	0.0054
ARG	102	-4.6311
TYR	103	0.0587
PHE	104	0.0256
GLU	105	6.5583
PHE	106	-0.1134
THR	107	-0.0963
VAL	108	0.0171
GLY	109	0
THR	110	-0.2138
PRO	111	0.0468
LEU	112	-0.0142
LEU	113	-0.0315
LEU	114	0.007
LEU	115	0.0034
ASP	116	-0.0071
LEU	117	-0.0042
GLY	118	0
LEU	119	-0.0013
VAL	120	-0.0048
ALA	121	-0.0018
ASN	122	0.0009
ALA	123	-0.0025
GLU	124	0.0097
LYS	125	-0.0147
SER	126	0.0028
GLN	127	0.0134
ILE	128	0.0018
PHE	129	0.0024
PHE	130	0.0029
ILE	131	-0.0019
VAL	132	0.0065
VAL	133	0.0044
CYS	134	-0.0125
ASP	135	0.0953
VAL	136	0.0123
PHE	137	0.0073
MET	138	-0.0342
MET	139	0.0026
TRP	140	0.0002
SER	141	-0.0455
GLY	142	0
TRP	143	-0.0132
SER	144	0.0066
ALA	145	-0.0043
ALA	146	-0.0172
ILE	147	0.0004
ALA	148	-0.0003
LYS	149	-0.0196
THR	150	0.0043
GLU	151	0.0451
SER	152	0.0004
VAL	153	0
LYS	154	-0.1129
TRP	155	0.0054
VAL	156	0.0011
MET	157	-0.0011
PHE	158	-0.0016
GLY	159	0
VAL	160	0.0009
SER	161	0.0275
CYS	162	0.0031
LEU	163	0.0023
PHE	164	-0.0065
PHE	165	0.0146
ALA	166	0.0034
PRO	167	0.0023
ILE	168	-0.0102
ILE	169	0.0047
SER	170	-0.0009
THR	171	-0.0257
LEU	172	-0.0081
LEU	173	0.0021
GLY	174	0
THR	175	-0.0048
LEU	176	-0.0036
ARG	177	-0.0968
LYS	178	-0.0097
ASN	179	-0.0072
VAL	180	-0.0014
GLU	181	0.0087
SER	182	-0.0001
SER	183	-0.0048
PRO	184	0.0002
ILE	185	0.0003
ALA	186	0.0004
VAL	187	0.0009
LYS	188	-0.0146
LYS	189	-0.0198
LEU	190	-0.0007
TYR	191	0.0196
ASP	192	0.0529
PHE	193	-0.0016
LEU	194	-0.001
SER	195	-0.016
LEU	196	0.0071
TYR	197	-0.1802
THR	198	0.1064
VAL	199	0.0137
VAL	200	0.007
ILE	201	-0.0285
TRP	202	0.1092
SER	203	-0.0359
GLY	204	0
TYR	205	-1.457
PRO	206	0.0407
ILE	207	0.0083
ILE	208	-0.0255
TRP	209	-0.0241
LEU	210	0.0083
LEU	211	-0.0021
ARG	212	-0.8453
ASP	213	0.9066
GLY	214	0
PHE	215	0.0043
HSP	216	-0.0659
LEU	217	0.0003
ILE	218	-0.007
ASP	219	0.1251
LEU	220	0.0056
ASN	221	0.0738
THR	222	-0.0314
GLU	223	1.8159
CYS	224	0.0586
VAL	225	0.0334
MET	226	0.023
HSP	227	0.8935
THR	228	0.3862
ILE	229	0.0596
ILE	230	0.04
MET	232	0.0106
PHE	233	0.0254
ALA	234	-0.1212
LYS	235	-3.6601
ASP	236	3.9811
VAL	237	0.0071
PHE	238	-0.0123
GLY	239	0
TYR	240	0.0025
ILE	241	0.0004
LEU	242	-0.0095
ILE	243	0.0003
SER	244	-0.0177
ASN	245	-0.0268
HSP	246	-0.0456
HSP	247	0.005
VAL	248	-0.0006
PHE	249	-0.0033
GLU	250	0.0296
ASP	251	0.0084
RET		-2.5651
